# Genomic resources and toolkits for developmental study of whip spiders (Amblypygi) provide insights into arachnid genome evolution and antenniform leg patterning

**DOI:** 10.1101/2020.07.03.185769

**Authors:** Guilherme Gainett, Prashant P. Sharma

## Abstract

**Background:** The resurgence of interest in the comparative developmental study of chelicerates has led to important insights, such as the discovery of a genome duplication shared by spiders and scorpions, inferred to have occurred at the most recent common ancestor of Arachnopulmonata (a clade comprised of the five book lung-bearing arachnid orders). Nonetheless, several arachnid groups remain understudied in the context of development and genomics, such as the order Amblypygi (whip spiders). The phylogenetic position of Amblypygi in Arachnopulmonata posits them as an interesting group to test the incidence of the proposed genome duplication in the common ancestor of Arachnopulmonata, as well as the degree of retention of duplicates over 450 Myr. Moreover, whip spiders have their first pair of walking legs elongated and modified into sensory appendages (a convergence with the antenna of mandibulates), but the genetic patterning of these antenniform legs has never been investigated.

**Results:** We established genomic resources and protocols for cultivation of embryos and gene expression assays by in situ hybridization to study the development of the whip spider *Phrynus marginemaculatus*. Using embryonic transcriptomes from three species of Amblypygi, we show that the ancestral whip spider exhibited duplications of all ten Hox genes. We deploy these resources to show that paralogs of the leg gap genes *dachshund* and *homothorax* retain arachnopulmonate-specific expression patterns in *P. marginemaculatus*. We characterize the expression of leg gap genes *Distal-less, dachshund-1/2* and *homothorax-1/2* in the embryonic antenniform leg and other appendages, and provide evidence that allometry, and by extension the antenniform leg fate, is specified early in embryogenesis.

**Conclusion:** This study is the first step in establishing *P. marginemaculatus* as a model for modern chelicerate evolutionary developmental study, and provides the first resources sampling whip spiders for comparative genomics. Our results suggest that Amblypygi share a genome duplication with spiders and scorpions, and set up a framework to study the genetic specification of antenniform legs. Future efforts to study whip spider development must emphasize the development of tools for functional experiments in *P. marginemaculatus*.
