## Supplementary material for "Genomic resources and toolkits for developmental study of whip spiders (Amblypygi) provide insights into arachnid genome evolution and antenniform leg patterning": Table S1

### Sheet: Hox genes
Species	Gene name	ID	Reference	Assembly number		Other refs
Centruroides sculpturatus (Cscu)	lab-A	XM_023365857.1:371-820 PREDICTED: Centruroides sculpturatus homeobox protein Hox-A1-like (LOC111623321), mRNA	Schwager et al. 2017;	GCA_000671375.2		https://i5k.nal.usda.gov/data/Arthropoda/censcu-(Centruroides_sculpturatus)/
	lab-B	XM_023357555.1:1-465 PREDICTED: Centruroides sculpturatus homeobox protein Hox-A1-like (LOC111616132), mRNA	Schwager et al. 2017;	GCA_000671375.2
	lab-B	XM_023366700.1:132-1250 PREDICTED: Centruroides sculpturatus homeobox protein Hox-D1-like (LOC111623958), mRNA	Schwager et al. 2017;	GCA_000671375.2
	pb-A	XM_023374834.1:513-2603 PREDICTED: Centruroides sculpturatus homeotic protein proboscipedia-like (LOC111630693), transcript variant X1, mRNA	Schwager et al. 2017;	GCA_000671375.2
	pb-B	XM_023366701.1:89-1789 PREDICTED: Centruroides sculpturatus uncharacterized LOC111623959 (LOC111623959), mRNA	Schwager et al. 2017;	GCA_000671375.2
	pb-B	XM_023379064.1:137-2188 PREDICTED: Centruroides sculpturatus uncharacterized LOC111634310 (LOC111634310), mRNA	Schwager et al. 2017;	GCA_000671375.2
	Hox3-B	XM_023379101.1:314-991 PREDICTED: Centruroides sculpturatus homeobox protein HOX3-like (LOC111634343), transcript variant X1, mRNA	Schwager et al. 2017;	GCA_000671375.2
	Dfd-A	XM_023374825.1:1-1107 PREDICTED: Centruroides sculpturatus homeobox protein Hox-D4a-like (LOC111630686), mRNA	Schwager et al. 2017;	GCA_000671375.2
	Dfd-B	XM_023379077.1:18-1160 PREDICTED: Centruroides sculpturatus homeobox protein Hox-B4-like (LOC111634317), transcript variant X1, mRNA	Schwager et al. 2017;	GCA_000671375.2
	Scr-A	XM_023374833.1:836-1735 PREDICTED: Centruroides sculpturatus homeobox protein Hox-C5-like (LOC111630691), transcript variant X3, mRNA	Schwager et al. 2017;	GCA_000671375.2
	Scr-B	XM_023379091.1:661-1551 PREDICTED: Centruroides sculpturatus homeobox protein Hox-A5-like (LOC111634333), mRNA	Schwager et al. 2017;	GCA_000671375.2
	ftz-B	XM_023379217.1:841-1632 PREDICTED: Centruroides sculpturatus homeotic protein antennapedia-like (LOC111634445), mRNA	Schwager et al. 2017;	GCA_000671375.2
	ftz-A	Centruroides sculpturatus_010689-RA	Schwager et al. 2017;	GCA_000671375.2
	Antp-A	XM_023374827.1:371-1270 PREDICTED: Centruroides sculpturatus homeobox protein Hox-B7-B-like (LOC111630687), transcript variant X2, mRNA	Schwager et al. 2017;	GCA_000671375.2
	Antp-B	XM_023379181.1:921-1913 PREDICTED: Centruroides sculpturatus homeotic protein antennapedia-like (LOC111634394), transcript variant X5, mRNA	Schwager et al. 2017;	GCA_000671375.2
	Ubx-A	XM_023379259.1:197-1174 PREDICTED: Centruroides sculpturatus homeotic protein ultrabithorax-like (LOC111634483), transcript variant X1, mRNA	Schwager et al. 2017;	GCA_000671375.2
	Ubx-B	XM_023373102.1:89-871 PREDICTED: Centruroides sculpturatus homeotic protein ultrabithorax-like (LOC111629225), mRNA	Schwager et al. 2017;	GCA_000671375.2
	abdA-A	XM_023373101.1:1172-2029 PREDICTED: Centruroides sculpturatus homeobox protein abdominal-A homolog (LOC111629224), mRNA	Schwager et al. 2017;	GCA_000671375.2
	abdA-B	XM_023365627.1:497-1441 PREDICTED: Centruroides sculpturatus homeobox protein abdominal-A homolog (LOC111623141), mRNA	Schwager et al. 2017;	GCA_000671375.2
	AbdB-A	XM_023373100.1:90-1034 PREDICTED: Centruroides sculpturatus homeobox protein abdominal-B-like (LOC111629223), mRNA	Schwager et al. 2017;	GCA_000671375.2
	AbdB-B	XM_023365579.1 PREDICTED: Centruroides sculpturatus homeobox protein Hox-D9-like (LOC111623095), mRNA	Schwager et al. 2017;	GCA_000671375.2
	AbdB-B	XM_023365632.1:1045-2184 PREDICTED: Centruroides sculpturatus homeobox protein Hox-D9-like (LOC111623152), transcript variant X1, mRNA	Schwager et al. 2017;	GCA_000671375.2
Drosophila melanogaster (Dmel)	lab	FBpp0081194 lab-PA type=CDS; loc=3R:complement(join(6662068..6662325,6662571..6662986,6677131..6678346)); name=lab-RA; dbxref=FlyBase_Annotation_IDs:CG1264-PA,FlyBase:FBpp0081194,REFSEQ:NP_476613,GB_protein:AAF54098,FlyMine:FBpp0081194,modMine:FBpp0081194; MD5=5e713464f975a0d454c70153a3b79cbf; length=1890; parent=FBgn0002522,FBtr0081696; release=r6.33; species=Dmel;	https://flybase.org/
	pb	FBpp0088333 pb-PA type=CDS; loc=3R:complement(join(6708208..6708655,6709616..6710373,6710601..6710773,6710830..6710961,6711504..6711618,6711793..6711950,6727218..6727232,6739550..6740099)); name=pb-RA; dbxref=FlyBase:FBpp0088333,FlyBase_Annotation_IDs:CG31481-PA,REFSEQ:NP_476669,GB_protein:AAF54089,UniProt/Swiss-Prot:P31264,FlyMine:FBpp0088333,modMine:FBpp0088333; MD5=94064d78589692cf3e826742908e…	https://flybase.org/
	zen1	FBpp0081170 zen-PA type=CDS; loc=3R:complement(join(6753023..6753997,6754062..6754148)); name=zen-RA; dbxref=FlyBase:FBpp0081170,FlyBase_Annotation_IDs:CG1046-PA,REFSEQ:NP_476793,GB_protein:AAF54087,UniProt/Swiss-Prot:P09089,FlyMine:FBpp0081170,modMine:FBpp0081170; MD5=42a87d49f2a74f249965a3fd35d27f86; length=1062; parent=FBgn0004053,FBtr0081670; release=r6.33; species=Dmel;	https://flybase.org/
	zen2	FBpp0081171 zen2-PA type=CDS; loc=3R:complement(join(6743249..6743947,6744015..6744074)); name=zen2-RA; dbxref=FlyBase:FBpp0081171,FlyBase_Annotation_IDs:CG1048-PA,REFSEQ:NP_476794,GB_protein:AAF54088,UniProt/Swiss-Prot:P09090,FlyMine:FBpp0081171,modMine:FBpp0081171; MD5=117d95eb0162387c53dd2dfaf9cd9de6; length=759; parent=FBgn0004054,FBtr0081671; release=r6.33; species=Dmel;	https://flybase.org/
	bcd	FBpp0081168 type=protein; loc=3R:complement(join(6759107..6759271,6758472..6758547,6757473..6758431,6756676..6756960)); ID=FBpp0081168; name=bcd-PG; parent=FBgn0000166,FBtr0081668; dbxref=FlyBase:FBpp0081168,FlyBase_Annotation_IDs:CG1034-PG,GB_protein:AAF54085.2,REFSEQ:NP_788587,GB_protein:AAF54085,UniProt/Swiss-Prot:P09081,FlyMine:FBpp0081168,modMine:FBpp0081168; MD5=68f699f0228ac7b40dcaa854ba37…	https://flybase.org/
	Dfd	FBpp0081138 Dfd-PA type=CDS; loc=3R:join(6792325..6793111,6793497..6793597,6793663..6793840,6800979..6801358,6801625..6801939); name=Dfd-RA; dbxref=FlyBase:FBpp0081138,FlyBase_Annotation_IDs:CG2189-PA,REFSEQ:NP_477201,GB_protein:AAF54083,UniProt/Swiss-Prot:P07548,FlyMine:FBpp0081138,modMine:FBpp0081138; MD5=7bf6ac9d2fe422324d5651ba736ca9ac; length=1761; parent=FBgn0000439,FBtr0081621; release=r6.…	https://flybase.org/
	Scr	FBpp0428124 Scr-PF type=CDS; loc=3R:complement(join(6824941..6825689,6841235..6842180)); name=Scr-RF; dbxref=FlyBase:FBpp0428124,FlyBase_Annotation_IDs:CG1030-PF; MD5=4ef80a892f8688e10c5ec358cf32662f; length=1695; parent=FBgn0003339,FBtr0479791; release=r6.33; species=Dmel;	https://flybase.org/
	ftz	FBpp0081139 ftz-PA type=CDS; loc=3R:join(6864394..6865141,6865289..6865773); name=ftz-RA; dbxref=FlyBase:FBpp0081139,FlyBase_Annotation_IDs:CG2047-PA,REFSEQ:NP_477498,GB_protein:AAF54081,UniProt/Swiss-Prot:P02835,FlyMine:FBpp0081139,modMine:FBpp0081139; MD5=709bdf7fadfaf51ce48c654ea4bdb7ea; length=1233; parent=FBgn0001077,FBtr0081625; release=r6.33; species=Dmel;	https://flybase.org/
	Antp	FBpp0081161 Antp-PM type=CDS; loc=3R:complement(join(6898288..6898538,6908513..6908738,6908873..6908911,6909290..6909910)); name=Antp-RM; dbxref=FlyBase:FBpp0081161,FlyBase_Annotation_IDs:CG1028-PM,REFSEQ:NP_996175,GB_protein:AAS65114,UniProt/Swiss-Prot:P02833; MD5=830aba019364a5e76e577864c5bebafc; length=1137; parent=FBgn0260642,FBtr0081647; release=r6.33; species=Dmel;	https://flybase.org/
	Ubx	FBpp0082793 Ubx-PA type=CDS; loc=3R:complement(join(16658772..16659073,16710562..16710612,16725256..16725306,16732698..16733463)); name=Ubx-RA; dbxref=FlyBase:FBpp0082793,FlyBase_Annotation_IDs:CG10388-PA,REFSEQ:NP_536752,GB_protein:AAF55355,UniProt/Swiss-Prot:P83949,FlyMine:FBpp0082793,modMine:FBpp0082793; MD5=96475667d20a2b91805a318a22653b7e; length=1170; parent=FBgn0003944,FBtr0083347; release…	https://flybase.org/
	abdA	FBpp0082829 abd-A-PB type=CDS; loc=3R:complement(join(16809687..16810061,16810132..16810355,16822422..16822469,16826051..16826307,16827135..16828003)); name=abd-A-RB; dbxref=FlyBase:FBpp0082829,FlyBase_Annotation_IDs:CG10325-PB,REFSEQ:NP_732176,GB_protein:AAF55360,UniProt/Swiss-Prot:P29555,FlyMine:FBpp0082829,modMine:FBpp0082829; MD5=f5d2c069058a971ae09685dac6f801cc; length=1773; parent=FBgn00000…	https://flybase.org/
	AbdB	FBpp0373669 Abd-B-PH type=CDS; loc=3R:complement(join(16929389..16929580,16929638..16929852,16931116..16931317,16931402..16931613,16932371..16933031)); name=Abd-B-RH; dbxref=FlyBase:FBpp0373669,FlyBase_Annotation_IDs:CG11648-PH,REFSEQ:NP_001303472,GB_protein:ALI30580,UniProt/Swiss-Prot:P09087; MD5=65baf9e3fac264e28efe2ea3f7fca50f; length=1482; parent=FBgn0000015,FBtr0415463; release=r6.33; specie…	https://flybase.org/
Ixodes scapularis (Isca)	pb	XM_029976216.1:25-2181 PREDICTED: Ixodes scapularis homeotic protein proboscipedia (LOC8038072), mRNA	Gulia-Nuss et al. 2016;	GCA_002892825.2
	ftz	XM_002406359.2:1-1104 PREDICTED: Ixodes scapularis homeobox protein Hox-B7-A (LOC8038058), mRNA	Gulia-Nuss et al. 2016;	GCA_002892825.2
	Scr	XM_002406361.2:315-1190 PREDICTED: Ixodes scapularis homeobox protein Hox-A5 (LOC8038060), mRNA	Gulia-Nuss et al. 2016;	GCA_002892825.2
	Dfd	XM_029976259.1:440-1549 PREDICTED: Ixodes scapularis homeobox protein Hox-D4 (LOC8038086), mRNA	Gulia-Nuss et al. 2016;	GCA_002892825.2
	Hox3	XM_029976271.1:457-1800 PREDICTED: Ixodes scapularis homeobox protein Hox-D3 (LOC8038078), mRNA	Gulia-Nuss et al. 2016;	GCA_002892825.2
	lab	XM_029976297.1:245-1303 PREDICTED: Ixodes scapularis homeobox protein Hox-D1 (LOC8038087), mRNA	Gulia-Nuss et al. 2016;	GCA_002892825.2
	Antp	XM_029986721.1:1-1182 PREDICTED: Ixodes scapularis homeotic protein antennapedia (LOC8038053), mRNA	Gulia-Nuss et al. 2016;	GCA_002892825.2
	Ubx	XM_029986719.1 PREDICTED: Ixodes scapularis homeotic protein ultrabithorax (LOC8038051), mRNA	Gulia-Nuss et al. 2016;	GCA_002892825.2
	AbdB	XM_029986723.1:659-1603 PREDICTED: Ixodes scapularis homeobox protein abdominal-B (LOC8038042), mRNA	Gulia-Nuss et al. 2016;	GCA_002892825.2
	abdA	XM_029986715.1:245-1261 PREDICTED: Ixodes scapularis homeobox protein abdominal-A homolog (LOC8038046), mRNA	Gulia-Nuss et al. 2016;	GCA_002892825.2
Parasteatoda tepidariorum (Ptep)	lab-A	NM_001323834.1:226-1251 Parasteatoda tepidariorum homeobox protein Hox-A1-like (LOC107455686), mRNA	Schwager et al. 2017;	GCA_000365465.2		https://i5k.nal.usda.gov/Parasteatoda_tepidariorum
	lab-B	XM_016053694.1:181-1383 PREDICTED: Parasteatoda tepidariorum homeobox protein Hox-A1 (LOC107440711), transcript variant X1, mRNA	Schwager et al. 2017;	GCA_000365465.2
	pb-A	XM_016073330.1:295-2481 PREDICTED: Parasteatoda tepidariorum homeotic protein proboscipedia (LOC107455689), transcript variant X1, mRNA	Schwager et al. 2017;	GCA_000365465.2
	pb-B	XM_016053693.1:913-3237 PREDICTED: Parasteatoda tepidariorum homeotic protein proboscipedia-like (LOC107440709), mRNA	Schwager et al. 2017;	GCA_000365465.2
	Hox3-B	XM_016053691.2:420-2240 PREDICTED: Parasteatoda tepidariorum homeobox protein Mix.2-like (LOC107440707), transcript variant X1, mRNA	Schwager et al. 2017;	GCA_000365465.2
	Dfd-A	NM_001323820.1:18-893 Parasteatoda tepidariorum homeobox protein Hox-B4-like (LOC107450665), mRNA	Schwager et al. 2017;	GCA_000365465.2
	Dfd-B	XM_016058199.2:266-1513 PREDICTED: Parasteatoda tepidariorum homeobox protein Hox-C4-like (LOC107444120), mRNA	Schwager et al. 2017;	GCA_000365465.2
	Scr-A	XM_016066508.1:638-1555 PREDICTED: Parasteatoda tepidariorum homeobox protein Hox-A5-like (LOC107450661), transcript variant X2, mRNA	Schwager et al. 2017;	GCA_000365465.2
	Scr-B	XM_021148680.1:779-1654 PREDICTED: Parasteatoda tepidariorum homeobox protein Hox-A5 (LOC107447507), mRNA	Schwager et al. 2017;	GCA_000365465.2
	ftz-B	XM_016062430.1:193-1131 PREDICTED: Parasteatoda tepidariorum homeobox protein Hox-B4a-like (LOC107447504), transcript variant X1, mRNA	Schwager et al. 2017;	GCA_000365465.2
	Antp-A	XM_016066516.1:585-1568 PREDICTED: Parasteatoda tepidariorum homeotic protein antennapedia-like (LOC107450669), transcript variant X1, mRNA	Schwager et al. 2017;	GCA_000365465.2
	Antp-B	XM_016062426.1:501-1718 PREDICTED: Parasteatoda tepidariorum homeotic protein antennapedia-like (LOC107447498), transcript variant X1, mRNA	Schwager et al. 2017;	GCA_000365465.2
	Ubx-A	XM_016066522.1:463-1260 PREDICTED: Parasteatoda tepidariorum homeotic protein ultrabithorax-like (LOC107450671), transcript variant X1, mRNA	Schwager et al. 2017;	GCA_000365465.2
	Ubx-B	XM_021148683.1:1166-2041 PREDICTED: Parasteatoda tepidariorum homeotic protein ultrabithorax-like (LOC107457033), mRNA	Schwager et al. 2017;	GCA_000365465.2
	abdA-A	XM_016066514.1:138-926 PREDICTED: Parasteatoda tepidariorum homeobox protein abdominal-A homolog (LOC107450666), transcript variant X2, mRNA	Schwager et al. 2017;	GCA_000365465.2
	abdA-B	XM_016075074.1:241-1284 PREDICTED: Parasteatoda tepidariorum homeobox protein abdominal-A homolog (LOC107457037), mRNA	Schwager et al. 2017;	GCA_000365465.2
	AbdB-A	XM_016075104.1:297-1301 PREDICTED: Parasteatoda tepidariorum homeobox protein abdominal-B (LOC107457060), transcript variant X1, mRNA	Schwager et al. 2017;	GCA_000365465.2
	AbdB-B	XM_016075076.1:341-1462 PREDICTED: Parasteatoda tepidariorum homeobox protein Hox-A9b (LOC107457039), mRNA	Schwager et al. 2017;	GCA_000365465.2
Phrynus marginemaculatus (Pmar)	AbdB-1	TRINITY_DN162987_c0_g1_i2 len=4022 path=[3:0-465 7:466-466 9:467-1530 13:1531-1554 14:1555-1796 15:1797-3017 17:3018-3119 18:3120-3144 19:3145-3152 21:3153-3192 22:3193-3259 24:3260-3297 26:3298-3452 28:3453-3482 29:3483-3523 31:3524-3527 32:3528-4021]	This study
	AbdB-2	TRINITY_DN190332_c0_g1_i1 len=2228 path=[0:0-2227]	This study
	lab-1	TRINITY_DN127740_c0_g1_i1 len=898 path=[0:0-897]	This study
	lab-2	TRINITY_DN147887_c0_g1_i1 len=1304 path=[0:0-1303]	This study
	Ubx-1	TRINITY_DN159773_c10_g1_i10 len=3393 path=[4:0-212 8:213-394 16:395-395 17:396-398 18:399-990 19:991-3392]	This study
	Ubx-2	TRINITY_DN154468_c2_g2_i2 len=1994 path=[2:0-1831 4:1832-1851 5:1852-1993]	This study
	AbdA	TRINITY_DN147845_c0_g1_i7 len=1970 path=[4:0-139 5:140-142 6:143-227 7:228-512 8:513-1969]	This study
	abdA	TRINITY_DN156902_c2_g4_i1 len=205 path=[0:0-204]	This study	short fragment
	abdA	TRINITY_DN156902_c2_g5_i1 len=2461 path=[0:0-2460]	This study
	Scr-1	TRINITY_DN161173_c6_g2_i1 len=5823 path=[0:0-5822]	This study
	Scr-2	TRINITY_DN154468_c2_g4_i1 len=4615 path=[0:0-4614]	This study
	Antp-1	TRINITY_DN149652_c0_g2_i5 len=2622 path=[0:0-1529 5:1530-1530 7:1531-2359 8:2360-2621]	This study
	Antp-2	TRINITY_DN156902_c4_g2_i8 len=6091 path=[2:0-396 12:397-1205 13:1206-1206 14:1207-1209 16:1210-2436 18:2437-6090]	This study
	Dfd-1	TRINITY_DN153191_c0_g3_i1 len=2664 path=[0:0-2663]	This study
	Dfd-2	TRINITY_DN153191_c0_g1_i11 len=837 path=[2:0-618 6:619-621 21:622-622 24:623-836]	This study
	Dfd-2	TRINITY_DN155029_c7_g1_i1 len=2569 path=[0:0-2568]	This study
	ftz-1	TRINITY_DN164783_c6_g1_i2 len=4159 path=[0:0-311 3:312-312 4:313-318 5:319-653 6:654-4158]	This study	3prime_end_
	ftz-2	TRINITY_DN150804_c0_g1_i1 len=2651 path=[0:0-2650]	This study
	Hox-3	TRINITY_DN159773_c5_g1_i1 len=1155 path=[0:0-246 2:247-1154]	This study
	Hox3	TRINITY_DN164783_c3_g1_i1 len=2148 path=[0:0-2147]	This study
	pb	TRINITY_DN156902_c2_g2_i1 len=844 path=[1:0-497 5:498-545 7:546-546 8:547-548 9:549-575 10:576-695 11:696-699 13:700-843]	This study
Strigamia maritima (Smar)	lab	SMAR004159-RA cds scaffold:Smar1:JH431446:281438:283876:-1 gene:SMAR004159 gene_biotype:protein_coding transcript_biotype:protein_coding gene_symbol:Lab description:Labial [Source:Strigamia maritima Community Annotation;Acc:SMAR004159]	Chipman et al. 2014;	GCA_000239455.1
	pb	SMAR004160-RA cds scaffold:Smar1:JH431446:291499:309641:-1 gene:SMAR004160 gene_biotype:protein_coding transcript_biotype:protein_coding gene_symbol:Pb description:Proboscipedia [Source:Strigamia maritima Community Annotation;Acc:SMAR004160]	Chipman et al. 2014;	GCA_000239455.1
	Hox3-A	SMAR008064-RA cds scaffold:Smar1:JH431820:532726:534213:-1 gene:SMAR008064 gene_biotype:protein_coding transcript_biotype:protein_coding gene_symbol:Hox3a description:Transcription factor [Source:Strigamia maritima Community Annotation;Acc:SMAR008064]	Chipman et al. 2014;	GCA_000239455.1
	Hox3-B	Predicted coding sequence GenBank: EF112449.1 SMAR015657_partial_gene	Chipman et al. 2014;	GCA_000239455.1
	Dfd	SMAR004162-RA cds scaffold:Smar1:JH431446:354944:356693:-1 gene:SMAR004162 gene_biotype:protein_coding transcript_biotype:protein_coding gene_symbol:Dfd description:Deformed [Source:Strigamia maritima Community Annotation;Acc:SMAR004162]	Chipman et al. 2014;	GCA_000239455.1
	Scr	Scr-RA coding sequence_771 residues EG:JH431446 dna:scaffold scaffold:Smar1:JH431446:1:845941:1	Chipman et al. 2014;	GCA_000239455.1
	ftz	SMAR004163-RA cds scaffold:Smar1:JH431446:380289:382772:-1 gene:SMAR004163 gene_biotype:protein_coding transcript_biotype:protein_coding gene_symbol:FTZ	Chipman et al. 2014;	GCA_000239455.1
	Antp	SMAR004164-RA cds scaffold:Smar1:JH431446:419117:435227:-1 gene:SMAR004164 gene_biotype:protein_coding transcript_biotype:protein_coding gene_symbol:antp (StmAntp) description:Antennapedia [Source:Strigamia maritima Community Annotation;Acc:SMAR004164]	Chipman et al. 2014;	GCA_000239455.1
	Ubx	SMAR004167-RA cds scaffold:Smar1:JH431446:483122:495325:-1 gene:SMAR004167 gene_biotype:protein_coding transcript_biotype:protein_coding gene_symbol:ubx (StmUbx) description:Ultrabithorax [Source:Strigamia maritima Community Annotation;Acc:SMAR004167]	Chipman et al. 2014;	GCA_000239455.1
	abdA	SMAR004168-RA cds scaffold:Smar1:JH431446:539628:578911:-1 gene:SMAR004168 gene_biotype:protein_coding transcript_biotype:protein_coding gene_symbol:abdA (abd-A, StmAbdA) description:Abdominal A [Source:Strigamia maritima Community Annotation;Acc:SMAR004168]	Chipman et al. 2014;	GCA_000239455.1
	Abd-B	SMAR004172-RA cds scaffold:Smar1:JH431446:692075:695165:-1 gene:SMAR004172 gene_biotype:protein_coding transcript_biotype:protein_coding gene_symbol:abdB (Abd-B, StmAbdB) description:Abdominal B [Source:Strigamia maritima Community Annotation;Acc:SMAR004172]	Chipman et al. 2014;	GCA_000239455.1
Tetranychus urticae (Turt)	lab	tetur11g05940.1 cds supercontig:ASM23943v1:HE587311:2489237:2501136:1 gene:tetur11g05940 gene_biotype:protein_coding transcript_biotype:protein_coding	Grbic et al 2011;	GCA_000239435.1
	pb	tetur11g05920.1 cds supercontig:ASM23943v1:HE587311:2470233:2471975:1 gene:tetur11g05920 gene_biotype:protein_coding transcript_biotype:protein_coding	Grbic et al 2011;
	Dfd	tetur20g02580.1 cds supercontig:ASM23943v1:HE587320:1129784:1131722:1 gene:tetur20g02580 gene_biotype:protein_coding transcript_biotype:protein_coding	Grbic et al 2011;
	Scr	tetur20g02540.1 cds supercontig:ASM23943v1:HE587320:1081488:1098179:1 gene:tetur20g02540 gene_biotype:protein_coding transcript_biotype:protein_coding	Grbic et al 2011;
	ftz-1	tetur20g02520.1 cds supercontig:ASM23943v1:HE587320:1072084:1077046:1 gene:tetur20g02520 gene_biotype:protein_coding transcript_biotype:protein_coding	Grbic et al 2011;
	ftz-2	tetur20g02530.1 cds supercontig:ASM23943v1:HE587320:1078498:1080293:1 gene:tetur20g02530 gene_biotype:protein_coding transcript_biotype:protein_coding	Grbic et al 2011;
	Antp-1	tetur20g02430.1 cds supercontig:ASM23943v1:HE587320:942935:965877:1 gene:tetur20g02430 gene_biotype:protein_coding transcript_biotype:protein_coding	Grbic et al 2011;
	Antp-2	tetur20g02440.1 cds supercontig:ASM23943v1:HE587320:972148:973574:1 gene:tetur20g02440 gene_biotype:protein_coding transcript_biotype:protein_coding	Grbic et al 2011;
	Ubx	tetur20g02400.1 cds supercontig:ASM23943v1:HE587320:920663:921061:1 gene:tetur20g02400 gene_biotype:protein_coding transcript_biotype:protein_coding	Grbic et al 2011;
	AbdB	tetur20g02350.1 cds supercontig:ASM23943v1:HE587320:893948:901666:-1 gene:tetur20g02350 gene_biotype:protein_coding transcript_biotype:protein_coding	Grbic et al 2011;
Tribolium castaneum (Tcas)	lab	TC000926_001 cds chromosome_group:Tcas5.2:LG2:8576776:8589584:1 gene:TC000926 gene_biotype:protein_coding transcript_biotype:protein_coding description:Labial [Source:UniProtKB/TrEMBL;Acc:D6W945]	Herndon, N., Shelton, J., Gerischer, L. et al. Enhanced genome assembly and a new official gene set for Tribolium castaneum. BMC Genomics 21, 47 (2020)	GCA_000002335.3		https://i5k.nal.usda.gov/tribolium-castaneum
	pb	TC000925_001 cds chromosome_group:Tcas5.2:LG2:8542066:8563124:1 gene:TC000925 gene_biotype:protein_coding transcript_biotype:protein_coding description:Proboscipedia [Source:UniProtKB/TrEMBL;Acc:D6W944]	Herndon, N., Shelton, J., Gerischer, L. et al. Enhanced genome assembly and a new official gene set for Tribolium castaneum. BMC Genomics 21, 47 (2020)	GCA_000002335.3		https://i5k.nal.usda.gov/tribolium-castaneum
	Hox3-1	TC000921_001 cds chromosome_group:Tcas5.2:LG2:8508376:8509333:1 gene:TC000921 gene_biotype:protein_coding transcript_biotype:protein_coding description:Zen [Source:UniProtKB/TrEMBL;Acc:Q9BK03]	Herndon, N., Shelton, J., Gerischer, L. et al. Enhanced genome assembly and a new official gene set for Tribolium castaneum. BMC Genomics 21, 47 (2020)	GCA_000002335.3		https://i5k.nal.usda.gov/tribolium-castaneum
	Hox3-2	TC000922_001 cds chromosome_group:Tcas5.2:LG2:8509506:8510578:1 gene:TC000922 gene_biotype:protein_coding transcript_biotype:protein_coding description:Zen2 [Source:UniProtKB/TrEMBL;Acc:Q9BK02]	Herndon, N., Shelton, J., Gerischer, L. et al. Enhanced genome assembly and a new official gene set for Tribolium castaneum. BMC Genomics 21, 47 (2020)	GCA_000002335.3		https://i5k.nal.usda.gov/tribolium-castaneum
	Dfd	TC000920_001 cds chromosome_group:Tcas5.2:LG2:8472366:8482149:1 gene:TC000920 gene_biotype:protein_coding transcript_biotype:protein_coding description:Deformed [Source:UniProtKB/TrEMBL;Acc:D6W938]	Herndon, N., Shelton, J., Gerischer, L. et al. Enhanced genome assembly and a new official gene set for Tribolium castaneum. BMC Genomics 21, 47 (2020)	GCA_000002335.3		https://i5k.nal.usda.gov/tribolium-castaneum
	Scr	TC000917_001 cds chromosome_group:Tcas5.2:LG2:8425495:8447911:1 gene:TC000917 gene_biotype:protein_coding transcript_biotype:protein_coding description:Scr [Source:UniProtKB/TrEMBL;Acc:Q9BK04]	Herndon, N., Shelton, J., Gerischer, L. et al. Enhanced genome assembly and a new official gene set for Tribolium castaneum. BMC Genomics 21, 47 (2020)	GCA_000002335.3		https://i5k.nal.usda.gov/tribolium-castaneum
	ftz	TC000916_001 cds chromosome_group:Tcas5.2:LG2:8376999:8415743:1 gene:TC000916 gene_biotype:protein_coding transcript_biotype:protein_coding description:Fushi tarazu [Source:UniProtKB/TrEMBL;Acc:D6W935]	Herndon, N., Shelton, J., Gerischer, L. et al. Enhanced genome assembly and a new official gene set for Tribolium castaneum. BMC Genomics 21, 47 (2020)	GCA_000002335.3		https://i5k.nal.usda.gov/tribolium-castaneum
	Antp	TC000912_001 cds chromosome_group:Tcas5.2:LG2:8314775:8339431:1 gene:TC000912 gene_biotype:protein_coding transcript_biotype:protein_coding description:Antennapedia [Source:UniProtKB/TrEMBL;Acc:Q95UR2]	Herndon, N., Shelton, J., Gerischer, L. et al. Enhanced genome assembly and a new official gene set for Tribolium castaneum. BMC Genomics 21, 47 (2020)	GCA_000002335.3		https://i5k.nal.usda.gov/tribolium-castaneum
	Ubx	TC000903_001 cds chromosome_group:Tcas5.2:LG2:8120528:8196442:1 gene:TC000903 gene_biotype:protein_coding transcript_biotype:protein_coding description:Ultrabithorax [Source:UniProtKB/TrEMBL;Acc:Q8T939]	Herndon, N., Shelton, J., Gerischer, L. et al. Enhanced genome assembly and a new official gene set for Tribolium castaneum. BMC Genomics 21, 47 (2020)	GCA_000002335.3		https://i5k.nal.usda.gov/tribolium-castaneum
	abdA	TC000894_001 cds chromosome_group:Tcas5.2:LG2:7992338:8033828:1 gene:TC000894 gene_biotype:protein_coding transcript_biotype:protein_coding gene_symbol:ABD-A description:Abdominal-A [Source:UniProtKB/TrEMBL;Acc:D6W912]	Herndon, N., Shelton, J., Gerischer, L. et al. Enhanced genome assembly and a new official gene set for Tribolium castaneum. BMC Genomics 21, 47 (2020)	GCA_000002335.3		https://i5k.nal.usda.gov/tribolium-castaneum
	AbdB	TC000889_002 cds chromosome_group:Tcas5.2:LG2:7878600:7888655:1 gene:TC000889 gene_biotype:protein_coding transcript_biotype:protein_coding description:Abdominal-B [Source:UniProtKB/TrEMBL;Acc:A0A139WMT7]	Herndon, N., Shelton, J., Gerischer, L. et al. Enhanced genome assembly and a new official gene set for Tribolium castaneum. BMC Genomics 21, 47 (2020)	GCA_000002335.3		https://i5k.nal.usda.gov/tribolium-castaneum
Charinus ioanniticus (Cioa)	Antp	TRINITY_DN77041_c0_g4_i5.p1 type:5prime_partial len:306 gc:universal TRINITY_DN77041_c0_g4_i5:1-918(+)	Gainett et al. 2020: https://doi.org/10.1101/2020.04.28.067199
	Dfd	TRINITY_DN17883_c0_g2_i1.p2 type:5prime_partial len:130 gc:universal TRINITY_DN17883_c0_g2_i1:3-392(+)	Gainett et al. 2020: https://doi.org/10.1101/2020.04.28.067200
	Dfd	TRINITY_DN3191_c12_g1_i1_lcl|ORF1	Gainett et al. 2020: https://doi.org/10.1101/2020.04.28.067201
	Hox3	TRINITY_DN136315_c0_g1_i1_lcl|ORF3	Gainett et al. 2020: https://doi.org/10.1101/2020.04.28.067202
	Hox3	TRINITY_DN77041_c0_g5_i2.p1 type:internal len:127 gc:universal TRINITY_DN77041_c0_g5_i2:1-378(+)	Gainett et al. 2020: https://doi.org/10.1101/2020.04.28.067203
	Scr	TRINITY_DN11904_c1_g1_i1.p1 type:5prime_partial len:354 gc:universal TRINITY_DN11904_c1_g1_i1:1-1062(+)	Gainett et al. 2020: https://doi.org/10.1101/2020.04.28.067204
	Scr	TRINITY_DN17883_c0_g1_i3.p1 type:complete len:301 gc:universal TRINITY_DN17883_c0_g1_i3:136-1038(+)	Gainett et al. 2020: https://doi.org/10.1101/2020.04.28.067205
	Ubx	TRINITY_DN77041_c0_g1_i1.p1 type:5prime_partial len:221 gc:universal TRINITY_DN77041_c0_g1_i1:3-665(+)	Gainett et al. 2020: https://doi.org/10.1101/2020.04.28.067206
	AbdB	TRINITY_DN77136_c0_g1_i1.p3 type:complete len:139 gc:universal TRINITY_DN77136_c0_g1_i1:3-419(+)	Gainett et al. 2020: https://doi.org/10.1101/2020.04.28.067207
	ftz	TRINITY_DN41504_c0_g1_i1.p1 type:5prime_partial len:268 gc:universal TRINITY_DN41504_c0_g1_i1:2-805(+)	Gainett et al. 2020: https://doi.org/10.1101/2020.04.28.067208
Charinus israelensis (Cisr)	AbdB	TRINITY_DN42844_c0_g1_i2.p1 type:5prime_partial len:210 gc:universal TRINITY_DN42844_c0_g1_i2:1-630(+)	Gainett et al. 2020: https://doi.org/10.1101/2020.04.28.067209
	AbdB	TRINITY_DN74181_c0_g1_i2.p1 type:complete len:318 gc:universal TRINITY_DN74181_c0_g1_i2:141-1094(+)	Gainett et al. 2020: https://doi.org/10.1101/2020.04.28.067210
	Antp	TRINITY_DN26761_c0_g1_i3.p1 type:complete len:330 gc:universal TRINITY_DN26761_c0_g1_i3:292-1281(+)	Gainett et al. 2020: https://doi.org/10.1101/2020.04.28.067211
	Dfd	TRINITY_DN0_c16_g1_i1.p1 type:5prime_partial len:102 gc:universal TRINITY_DN0_c16_g1_i1:1-306(+)	Gainett et al. 2020: https://doi.org/10.1101/2020.04.28.067212
	Dfd	TRINITY_DN11714_c0_g1_i4.p1 type:5prime_partial len:366 gc:universal TRINITY_DN11714_c0_g1_i4:1-1098(+)	Gainett et al. 2020: https://doi.org/10.1101/2020.04.28.067213
	Dfd	TRINITY_DN4458_c1_g2_i3.p1 type:3prime_partial len:319 gc:universal TRINITY_DN4458_c1_g2_i3:468-1421(+)	Gainett et al. 2020: https://doi.org/10.1101/2020.04.28.067214
	Hox3	TRINITY_DN17214_c0_g1_i3.p1 type:complete len:523 gc:universal TRINITY_DN17214_c0_g1_i3:724-2292(+)	Gainett et al. 2020: https://doi.org/10.1101/2020.04.28.067215
	Hox3	TRINITY_DN6523_c0_g2_i11.p1 type:complete len:639 gc:universal TRINITY_DN6523_c0_g2_i11:594-2510(+)	Gainett et al. 2020: https://doi.org/10.1101/2020.04.28.067216
	Scr	TRINITY_DN6802_c0_g1_i1.p1 type:complete len:301 gc:universal TRINITY_DN6802_c0_g1_i1:434-1336(+)	Gainett et al. 2020: https://doi.org/10.1101/2020.04.28.067217
	Scr	TRINITY_DN6802_c0_g2_i1.p1 type:complete len:313 gc:universal TRINITY_DN6802_c0_g2_i1:729-1667(+)	Gainett et al. 2020: https://doi.org/10.1101/2020.04.28.067218
	Ubx	TRINITY_DN26767_c0_g1_i6.p1 type:5prime_partial len:198 gc:universal TRINITY_DN26767_c0_g1_i6:2-595(+)	Gainett et al. 2020: https://doi.org/10.1101/2020.04.28.067219
	Ubx	TRINITY_DN54787_c0_g2_i2.p1 type:complete len:101 gc:universal TRINITY_DN54787_c0_g2_i2:3-305(+)	Gainett et al. 2020: https://doi.org/10.1101/2020.04.28.067220
	abdA	TRINITY_DN41723_c1_g1_i3.p1 type:internal len:109 gc:universal TRINITY_DN41723_c1_g1_i3:1-324(+)	Gainett et al. 2020: https://doi.org/10.1101/2020.04.28.067221
	abdA	TRINITY_DN43038_c0_g1_i6.p1 type:complete len:304 gc:universal TRINITY_DN43038_c0_g1_i6:60-971(+)	Gainett et al. 2020: https://doi.org/10.1101/2020.04.28.067222
	ftz	TRINITY_DN17317_c0_g1_i1.p1 type:5prime_partial len:268 gc:universal TRINITY_DN17317_c0_g1_i1:2-805(+)	Gainett et al. 2020: https://doi.org/10.1101/2020.04.28.067223
	lab-1	TRINITY_DN5459_c0_g2_i1.p1 type:complete len:379 gc:universal TRINITY_DN5459_c0_g2_i1:490-1626(+)	Gainett et al. 2020: https://doi.org/10.1101/2020.04.28.067224
	lab-2	TRINITY_DN41723_c0_g1_i4.p1 type:5prime_partial len:323 gc:universal TRINITY_DN41723_c0_g1_i4:3-971(+)	Gainett et al. 2020: https://doi.org/10.1101/2020.04.28.067225
	pb	TRINITY_DN57239_c1_g1_i1.p1 type:3prime_partial len:152 gc:universal TRINITY_DN57239_c1_g1_i1:313-765(+)	Gainett et al. 2020: https://doi.org/10.1101/2020.04.28.067226
	pb	TRINITY_DN7597_c0_g1_i1.p1 type:3prime_partial len:220 gc:universal TRINITY_DN7597_c0_g1_i1:149-805(+)	Gainett et al. 2020: https://doi.org/10.1101/2020.04.28.067227

### Sheet: Distal-less
Species	Species abbreviation	Gene name	GenBank ID	Other ID
Platinereis dumierii	Pdum	Dlx1	AM114774.1:185-1288 Platynereis dumerilii mRNA for distalless, Dlx-1 (dll gene)	n.a.
Neanthes arenaceodentata	Nare	Dll	FJ164112.1:195-1250 Neanthes arenaceodentata distal-less mRNA, complete cds	n.a.
Strongylocentrotus purpuratus	Spur	Dll	NM_001129810.1:489-1724 Strongylocentrotus purpuratus distal-less homeobox (Dlx), mRNA	n.a.
Saccoglossus kowalevskii	Skow	Dll	NM_001164899.1:111-935 Saccoglossus kowalevskii distal-less homeobox 1 (dlx1), mRNA	n.a.
Homo sapiens	Hsap	Dlx1	NM_178120.4:199-966 Homo sapiens distal-less homeobox 1 (DLX1), transcript variant 1, mRNA	n.a.
Homo sapiens	Hsap	Dlx2	NM_004405.3:213-1199 Homo sapiens distal-less homeobox 2 (DLX2), mRNA	n.a.
Homo sapiens	Hsap	Dlx3	NM_005220.2:227-1090 Homo sapiens distal-less homeobox 3 (DLX3), mRNA	n.a.
Homo sapiens	Hsap	Dlx4	NM_138281.1:285-1007 Homo sapiens distal-less homeobox 4 (DLX4), transcript variant 1, mRNA	n.a.
Homo sapiens	Hsp	Dlx5	NM_005221.5:209-1078 Homo sapiens distal-less homeobox 5 (DLX5), mRNA	n.a.
Homo sapiens	Hsap	Dlx6	NM_005222.2:1-798 Homo sapiens distal-less homeobox 6 (DLX6), mRNA	n.a.
Gallus gallus	Ggal	Dlx1	NM_001045842.2:139-906 Gallus gallus distal-less homeobox 1 (DLX1), mRNA	n.a.
Gallus gallus	Ggal	Dlx2	XM_025152605.1:136-918 PREDICTED: Gallus gallus distal-less homeobox 2 (DLX2), mRNA	n.a.
Gallus gallus	Ggal	Dlx3	NM_204804.2:81-917 Gallus gallus distal-less homeobox 3 (DLX3), mRNA	n.a.
Gallus gallus	Ggal	Dlx4	LC184475.1:1-735 Gallus gallus Dlx4 mRNA for distal-less homeobox 4, complete cds	n.a.
Gallus gallus	Ggal	Dlx5	NM_204159.1:52-912 Gallus gallus distal-less homeobox 5 (DLX5), mRNA	n.a.
Gallus gallus	Ggal	Dlx6	NM_001080890.1:113-916 Gallus gallus distal-less homeobox 6 (DLX6), mRNA	n.a.
Mus musculus	Mmus	Dlx1	U51000.1:2873-3185,3836-4035,5143-5397 Mus musculus Dlx-1 gene, complete cds	n.a.
Mus musculus	Mmus	Dlx2	U51002.1:2726-3134,3550-3734,4194-4598 Mus musculus Dlx-2 gene, complete cds	n.a.
Mus musculus	Mmus	Dlx3	NM_010055.4:206-1069 Mus musculus distal-less homeobox 3 (Dlx3), mRNA	n.a.
Mus musculus	Mmus	Dlx4	BC106967.2:1-723 Mus musculus distal-less homeobox 4, mRNA (cDNA clone MGC:129167 IMAGE:40040019), complete cds	n.a.
Mus musculus	Mmus	Dlx5	U67840.1:159-1028 Mus musculus Dlx5 mRNA, complete cds	n.a.
Mus musculus	Mmus	Dlx6	EF535989.1:47-940 Mus musculus transcription factor Dlx6 (Dlx6) mRNA, complete cds	n.a.
Euperipatoides kanangrensis	Ekan	Dll	FN257943.1:111-896 Euperipatoides kanangrensis partial mRNA for distal-less protein (dll gene)	n.a.
Artemia franciscana	Afra	Dll	AB607857.1:371-1303 Artemia franciscana dll mRNA for transcription factor distal-less, complete cds	n.a.
Thermobia domestica	Tdom	Dll	HG326265.1:1-954 Thermobia domestica partial mRNA for Distal-less (Dll gene)	n.a.
Tribolium castaneum	Tcas	Dll	NM_001039439.2:269-1189 Tribolium castaneum distal-less (Dll), mRNA	n.a.
Drosophila melanogaster	Dmel	Dll	NM_079133.2:616-1599 Drosophila melanogaster Distal-less (Dll), transcript variant A, mRNA	n.a.
Tetranychus urticae	Turt	Dll	XM_015934743.2:491-1828 PREDICTED: Tetranychus urticae homeotic protein distal-less (LOC107367074), transcript variant X1, mRNA	n.a.
Archegozetes longisetosus	Alon	Dll	KC513738.1:272-1246 Archegozetes longisetosus distal-less mRNA, complete cds	n.a.
Phalangium opilio	Popi	Dll	HE805507.1 Phalangium opilio partial Dll gene for distal-less, bio-material AR-2	n.a.
Centruroides sculpturatus	Cscu	Dll	n.a.	CSCU004046-RA
Parasteatoda tepidariorum	Ptep	Dll	XM_016065828.2:702-1601 PREDICTED: Parasteatoda tepidariorum homeobox protein DLX-6-like (LOC107450100), transcript variant X1, mRNA	n.a.
Limulus polyphemus	Lpol	Dll1	XM_013920632.2:337-1242 PREDICTED: Limulus polyphemus homeotic protein distal-less-like (LOC106460877), mRNA	n.a.
Limulus polyphemus	Lpol	Dll2	XM_013930083.2:175-1080 PREDICTED: Limulus polyphemus homeotic protein distal-less-like (LOC106469580), mRNA	n.a.
Limulus polyphemus	Lpol	Dll3	XM_013933206.2:126-1043 PREDICTED: Limulus polyphemus homeobox protein DLX-6-like (LOC106472553), mRNA	n.a.
Mastigoproctus giganteus	Mastigoproctus	Dll	n.a.	TRINITY_DN37661_c2_g1_i3 len=2321 path=[1:0-588 567:589-679 658:680-839 818:840-861 840:862-1772 2589:1773-1796 1775:1797-1955 1934:1956-2005 1984:2006-2014 1993:2015-2029 2008:2030-2038 2017:2039-2320] [-1, 1, 567, 658, 818, 840, 2589, 1775, 1934, 1984, 1993, 2008, 2017, -2]+lcl|ORF1 CDS
Oncopeltus fasciatus	Ofas	Dll	AY584472.1 Oncopeltus fasciatus distal-less (dll) mRNA, partial cds	n.a.
Tachypleus tridentatus	Ttri	Dll1	n.a.	evm.model.Hic_chr_4.969 EVM_x001C_evm.TU.Hic_chr_4.969 Hic_chr_4:59319629-59335364(+)
Tachypleus tridentatus	Ttri	Dll2	n.a.	evm.model.Hic_chr_2.339 EVM_x001C_evm.TU.Hic_chr_2.339 Hic_chr_2:23041850-23044147(+)
Tachypleus tridentatus	Ttri	Dll3	n.a.	evm.model.Hic_chr_8.922 EVM_x001C_evm.TU.Hic_chr_8.922 Hic_chr_8:62010183-62014171(+)
Carcinoscorpius rotundicauda	Crot	Dll1	n.a.	CDS_NODE_264731_length_799_cov_4.803504
Carcinoscorpius rotundicauda	Crot	Dll2	n.a.	CDS_NODE_437242_length_2725_cov_5.611743
Carcinoscorpius rotundicauda	Crot	Dll3	n.a.	CDS_NODE_682901_length_2103_cov_5.377556
Glomeris marginata	Gmar	Dll	CAD82905.1 distal-less protein, partial [Glomeris marginata]	n.a.
Cupiennius salei	Csal	Dll	CAC34380.1 Distal-less, partial [Cupiennius salei]	n.a.
Phrynus marginemaculatus	Pmar	Dll	MT826969	TRINITY_DN145551_c0_g1_i1_lcl|ORF2

### Sheet: dachshund
Species	Gene name	ID	Reference
Phrynus marginemaculatus	dac-1	TRINITY_DN155991_c1_g1_i7	MT826970
Phrynus marginemaculatus	dac-2	Pmar_dac2_TRINITY_DN153099_c0_g1_i2	MT826971
Other terminals and IDs for dachshund tree after Noland et al. 2020
Nolan, E.D., Santibáñez-López, C.E. & Sharma, P.P. Developmental gene expression as a phylogenetic data class: support for the monophyly of Arachnopulmonata. Dev Genes Evol 230, 137–153 (2020). https://doi.org/10.1007/s00427-019-00644-6

### Sheet: homothorax
Species	Gene name	ID	Reference
Phrynus marginemaculatus	hth-1	TRINITY_DN164698_c0_g2_i1	MT826972
Phrynus marginemaculatus	hth-2	TRINITY_DN157009_c0_g1	MT826973
Other terminals and IDs for dachshund tree after Noland et al. 2020
Nolan, E.D., Santibáñez-López, C.E. & Sharma, P.P. Developmental gene expression as a phylogenetic data class: support for the monophyly of Arachnopulmonata. Dev Genes Evol 230, 137–153 (2020). https://doi.org/10.1007/s00427-019-00644-6
