## Supplementary material for "Genomic resources and toolkits for developmental study of whip spiders (Amblypygi) provide insights into arachnid genome evolution and antenniform leg patterning": Table S2

### Sheet: Primers
Phrynus marginemaculatus
Trinity ID	Gene	Primer ID	Forward	Reverse	Annealing temperature (ºC)	Cycle length (s)	Product size
TRINITY_DN145551_c0_g1_i1	Distal-less	Pmar_Dll_T7	ggccgcggATGGAGATCCAACAGCAAGG	cccggggcTCATAGTAGGGTCCGCTTGG	57	30	844
TRINITY_DN155991_c1_g1_i7	dachshund 1	Pmar_dac1_852bp	ggccgcggCTCCCACGGTAGGACTAAGC	cccggggcCATAGAGTTGTGGTGAGCTGC	57	30	852
TRINITY_DN153099_c0_g1_i2	dachshund 2	Pmar_dac2_947bp	ggccgcggCTCTATGACCCCTGCCTCAG	cccggggcGGTCAAGCTCCTGTACCAGT	57	30	947
TRINITY_DN164698_c0_g2_i1	homothorax 1	Pmar_hthA	ggccgcggTTGGATGTGTTCACCGACCT	cccggggcGTTCCGTCTCCTGATCCGAT	57	30	1051
TRINITY_DN157009_c0_g1_i20	homothorax 2	Pmar_hthB	ggccgcggTAGTTGGCTGTCCTGTCCTG	cccggggcTGCTTCACTGTTGTTGTCGG	57	30	1011

### Sheet: Cloning
Phrynus marginemaculatus
Trinity ID	Gene	Primer	Plasmid #	Plasmid ID	Direction	Sequence	Length of the sequenced fragment (bp)
TRINITY_DN145551_c0_g1_i1	Distal-less	Pmar_Dll_T7	6	AXW537	Reverse	NNNNNNNNNTAGGGCGANTGNTTTAGCGGCCGCGAATTCGCCCTTCGGGGCTCATAGTAGGGTCCGCTTGGTGGTACCACGAATACTGCGGCATGTAACTGTTCGTAACGTTCATGGCTGCTTTGGCGGGGGTCATGTCCCACGAACTGATGGGCGGGCTCATAGCGGGTGGACTGACTGCGGCTGGCATGCTGCTGACGGGAGCACTGCTTGCTGGTGGCAGCAAGCCCGGCTGGGGCGCCGTCGGTGGTGTGTGCGTCTCGTGCGAGTCCGGAGGGGTGTGAGGCGTGGATGCCGGGTTTGGAGGCTGCAGGCTAGGGTTGGTCGCCGGCGTCTGGGTGGGCTGTTGTTGCTGAGGTTGCTGGGGCGGCTGCTGCTGCTGCTGAGCTTTTAGCATCT…	660*
TRINITY_DN145551_c0_g1_i1	Distal-less	Pmar_Dll_T7	13	AXW538	Forward	NNNNNNNNNNNGGGCGATTGNTTTAGCGGCCGCGAATTCGCCCTTGGCCGCGGATGGAGATCCAACAGCAAGGNCTATCTGCCATGCCCCACCATGCTCAGGCCTACCCGATCCGGTCTTCGTACCCCACGCAGCCGACACAGCACGAGGCGGCTTTTGCCACCTCGCAGCACCCTCGGCCTCTTGGAGCCTACCCGTTCCCAATGAATAATACTCCCTTGAATACCAGCTTACACAACACCTATACTCACGCCAGCCATCCCTACCTAAGCACCTATCCAGCCAACATGCCCGGGTGCCCTCCCTGTCCGTCGCCTCCTAGAGACGATAAAACCCAGTTGGAGGAGACCTTGAGGGTAAACGGGAAAGGCAAGAAGATGAGGAAACCTAGGACTATCT…	848*
*alignment of primers with the plasmid sequence, not the real size of the insert
